# Accumulation of a biparentally-inherited Neptune transposable element in natural Killifish hybrids (*Fundulus diaphanus* × *F. heteroclitus*)

**DOI:** 10.1101/2025.05.22.655539

**Authors:** Alexandre-James Roussel, Alexander Suh, Francisco J. Ruiz-Ruano, Anne-Marie Dion-Côté

## Abstract

Transposable elements (TEs) are abundant selfish genetic elements that can mobilize in their host genome, causing DNA damage, mutations and chromosome rearrangements. TE silencing is thus critical, and is initiated by maternally loaded piRNAs, leading to their repression. Consistently, paternally inherited TEs are derepressed in the progeny of Drosophila crosses involving a naive female. TEs have also been found to be derepressed in interspecific crosses, which is proposed to result from suboptimal interactions of piRNA pathway proteins. *Fundulus heteroclitus* and *F. diaphanus* hybridize in nature and produce viable and fertile offspring that sometimes reproduce asexually. We characterized the repetitive DNA content of these species and their asexually reproducing hybrids. TE load was slightly higher than expected in hybrids and associated with younger repeats. Two bi-parentally inherited active Neptune subfamilies showed a remarkable ∼3-4-fold accumulation in hybrids. These results are consistent with suboptimal piRNA pathway function, leading to active TE accumulation.
