## Supplementary File 4 for "Accumulation of a biparentally-inherited Neptune transposable element in natural Killifish hybrids (*Fundulus diaphanus* × *F. heteroclitus*)"

### Sheet: count_lib
Species			DIA			HET			HYB
Library		POR20-02	POR20-10	POR20-19	POR20-20	POR20-12	POR20-21	POR20-22	POR20-03	POR20-05	POR20-06	POR20-09	POR20-13	POR20-14	POR20-15
# reads	species	96957478	98612536	87469854	84252256	73223826	87373042	107407738	113635650	114423954	118412098	91534340	87983898	94260146	116836360
TCCGCCTGGGAGGCCGATAGTCTCAGACTGCGATAGCGAATCATATCGAACGGCAGAATTC	HET	0	1	0	0	276	222	190	1202	1242	1220	892	775	793	1037
TCCGCCTGGGAGGCCCATAGTTTCAGACTGCGATAGCGAATCGTATCGAACGGCAGAATTC	HET	0	0	1	0	126	139	39	0	0	0	0	0	0	0
CCCTCCAGGGAGACCGATCGTATCGGACTGTGGAAGTGAATCGCATCAAACAGCAGGATTT	DIA	173	304	130	198	0	0	0	12	11	14	7	7	7	10
CCCTCCAGGGAGACCGATCGTATCGGACTGTGGGAGCGAATCGTATCAAACAGCAGAATTT	DIA	112	334	179	57	0	0	0	736	802	859	486	483	582	766
CATTAATGCAAAGCAGAAATCTTACCTGC	HET	0	3	2	0	712	641	558	1979	2102	2231	1613	1342	1244	1690
TATCAATGCTAAACAGAAAACCTACCTGG	DIA	236	538	287	111	0	2	0	1291	1274	1306	893	850	953	1236
TATTAATGCTAAACAGAAATCTTACCTGC	DIA	395	533	317	363	0	0	0	33	43	39	25	20	22	37
AAAACACACATATGCGGGCCTT	--	28	7	1	1	679	444	426	2042	1965	2054	1603	1429	1415	1774
CAGACACACCTATGCTGGCCTG	DIA	524	604	439	495	0	0	0	104	77	87	57	67	46	94
AAAGCACACATATGCGGGCCTG	DIA	287	648	313	93	0	0	0	1537	1472	1561	996	1049	1205	1521
AAAACACACATATGCGGGCCTG	HET	23	11	4	13	210	243	139	267	256	271	188	148	196	264
CCAATTGTTAGAGATTAATTTA	HET	0	1	0	0	424	158	199	1606	1868	1853	1533	1227	1254	1596
TCAATTGTTAGAAATAAACCTT	DIA	252	641	333	117	0	1	0	1252	1357	1414	969	960	1050	1373
TAAATTATTAGAAATAAACTTA	DIA	429	513	270	371	0	0	0	31	28	19	25	29	31	30
TCAATTGTTAGAGATTAATTTA	--	31	5	2	0	382	570	358	298	309	357	265	248	252	317
CAAAAGAAATAAAAACCTG	--	33	8	4	3	819	680	591	2384	2447	2529	1688	1515	1555	2093
TAAAAGGAACAAAAACCTG	HET	424	574	369	362	0	0	0	60	53	56	68	34	50	55
CAAAAGGAATAAGAACCTA	HET	280	604	320	93	0	4	0	1400	1557	1551	921	901	1083	1459
GAAGCTCTCAAAGAACTT	--	13	3	2	0	646	534	424	1490	1443	1442	1324	1174	1272	1391
AAAGCACTTAAAGAGTTA	DIA	201	195	160	225	0	0	0	0	0	0	0	0	0	0
GAAGCTCTCAAAGAACTA	--	192	562	266	80	5	3	4	955	881	856	739	816	894	1014
TATAGATACACCCCCAC	--	23	5	4	0	756	660	517	2151	2187	2313	1739	1590	1547	1940
CACAGATACAGCCCCAC	DIA	412	436	241	337	0	0	0	20	21	23	17	15	16	28
TAAAGATACGGTCCCAT	DIA	260	637	380	120	0	2	0	1512	1471	1501	1024	1038	1151	1498
CAGAGAGCAATATCTA	--	270	648	353	95	481	196	225	3379	3204	3122	2421	2473	2526	3180
TAGAGAACAGTACCTG	DIA	378	456	275	357	0	0	0	15	28	18	11	20	17	35
CAGAGAGCAATATCTG	--	41	142	169	76	361	583	366	380	369	399	318	265	308	413
Note: numbers represent the number of matching reads to a given haplotype

### Sheet: count_lib_norm
	Species			DIA			HET			HYB
	Library		POR20-02	POR20-10	POR20-19	POR20-20	POR20-12	POR20-21	POR20-22	POR20-03	POR20-05	POR20-06	POR20-09	POR20-13	POR20-14	POR20-15		DIA	HET	HYB	HYB
	# reads		96957478	98612536	87469854	84252256	73223826	87373042	107407738	113635650	114423954	118412098	91534340	87983898	94260146	116836360		average	average	average	Expected		species				OBS/EXP	OBS/EXP
Position	Haplotype	species																								#haplotypes	average	average log2
567	TCCGCCTGGGAGGCCGATAGTCTCAGACTGCGATAGCGAATCATATCGAACGGCAGAATTC	HET	0	0.0101407	0	0	3.76926	2.54083	1.76896	10.5777	10.8544	10.303	9.74498	8.80843	8.41289	8.87566		0.00253517	2.69302	9.65386	1.34778	7.1628	HET		HET-over	4	5.57477	2.47891
	TCCGCCTGGGAGGCCCATAGTTTCAGACTGCGATAGCGAATCGTATCGAACGGCAGAATTC	HET	0	0	0.0114325	0	1.72075	1.59088	0.363102	0	0	0	0	0	0	0		0.00285813	1.22491	0	0.613885	0	HET		HET-under	2	0.109791	-3.18717
	CCCTCCAGGGAGACCGATCGTATCGGACTGTGGAAGTGAATCGCATCAAACAGCAGGATTT	DIA	1.78429	3.08277	1.48623	2.35009	0	0	0	0.105601	0.0961337	0.118231	0.076474	0.07956	0.0742626	0.0855898		2.17584	0	0.090836	1.08792	0.083495	DIA		DIA-over	5	6.74909	2.75469
	CCCTCCAGGGAGACCGATCGTATCGGACTGTGGGAGCGAATCGTATCAAACAGCAGAATTT	DIA	1.15515	3.38699	2.04642	0.67654	0	0	0	6.47684	7.00902	7.25433	5.30948	5.48964	6.1744	6.55618		1.81627	0	6.32427	0.908137	6.964	DIA		DIA-under	7	0.113203	-3.14302
450	CATTAATGCAAAGCAGAAATCTTACCTGC	HET	0	0.0304221	0.022865	0	9.72361	7.33636	5.19516	17.4153	18.3703	18.841	17.6218	15.2528	13.1975	14.4647		0.0133218	7.41838	16.4519	3.71585	4.4275	HET
	TATCAATGCTAAACAGAAAACCTACCTGG	DIA	2.43406	5.4557	3.28113	1.31747	0	0.0228904	0	11.3609	11.134	11.0293	9.7559	9.66086	10.1103	10.5789		3.12209	0.00763012	10.5186	1.56486	6.72175	DIA
	TATTAATGCTAAACAGAAATCTTACCTGC	DIA	4.07395	5.40499	3.62411	4.30849	0	0	0	0.290402	0.375795	0.329358	0.273122	0.227314	0.233397	0.316682		4.35288	0	0.292296	2.17644	0.1343	DIA
1281	AAAACACACATATGCGGGCCTT	--	0.288786	0.0709849	0.0114325	0.0118691	9.27294	5.08166	3.96619	17.9697	17.173	17.3462	17.5126	16.2416	15.0116	15.1836		0.0957682	6.10693	16.634	3.10135	5.36349	--
	CAGACACACCTATGCTGGCCTG	DIA	5.40443	6.12498	5.01887	5.87521	0	0	0	0.915206	0.672936	0.734722	0.622717	0.761503	0.488011	0.804544		5.60587	0	0.714234	2.80294	0.254816	DIA
	AAAGCACACATATGCGGGCCTG	DIA	2.96006	6.57117	3.57838	1.10383	0	0	0	13.5257	12.8644	13.1828	10.8812	11.9226	12.7838	13.0182		3.55336	0	12.597	1.77668	7.09017	DIA
	AAAACACACATATGCGGGCCTG	HET	0.237217	0.111548	0.04573	0.154299	2.86792	2.78118	1.29413	2.34961	2.23729	2.28862	2.05387	1.68213	2.07935	2.25957		0.137198	2.31441	2.13578	1.2258	1.74235	HET
855	CCAATTGTTAGAGATTAATTTA	HET	0	0.0101407	0	0	5.79046	1.80834	1.85275	14.1329	16.3253	15.6487	16.7478	13.9457	13.3036	13.6601		0.00253517	3.15052	14.8235	1.57653	9.4026	HET
	TCAATTGTTAGAAATAAACCTT	DIA	2.59908	6.50019	3.80703	1.38869	0	0.0114452	0	11.0177	11.8594	11.9413	10.5862	10.9111	11.1394	11.7515		3.57374	0.00381506	11.3152	1.78878	6.32567	DIA
	TAAATTATTAGAAATAAACTTA	DIA	4.42462	5.20218	3.08678	4.40344	0	0	0	0.272802	0.244704	0.160457	0.273122	0.329606	0.328877	0.256769		4.27925	0	0.266619	2.13963	0.12461	DIA
	TCAATTGTTAGAGATTAATTTA	--	0.319728	0.0507035	0.022865	0	5.21688	6.52375	3.33309	2.62242	2.70048	3.01489	2.89509	2.8187	2.67345	2.7132		0.0983241	5.02458	2.77689	2.56145	1.08411	--
1596	CAAAAGAAATAAAAACCTG	--	0.340355	0.0811256	0.04573	0.0356074	11.1849	7.78272	5.5024	20.9793	21.3854	21.3576	18.4412	17.2191	16.4969	17.9139		0.125705	8.15667	19.1133	4.14119	4.61543	--
	TAAAAGGAACAAAAACCTG	HET	4.37305	5.82076	4.2186	4.29662	0	0	0	0.528003	0.46319	0.472925	0.742891	0.386434	0.530447	0.470744		4.67726	0	0.513519	2.33863	0.219581	HET
	CAAAAGGAATAAGAACCTA	HET	2.88786	6.12498	3.6584	1.10383	0	0.0457807	0	12.3201	13.6073	13.0983	10.0618	10.2405	11.4895	12.4876		3.44377	0.0152602	11.9007	1.72951	6.88096	HET
235	GAAGCTCTCAAAGAACTT	--	0.134079	0.0304221	0.022865	0	8.82227	6.11172	3.94757	13.1121	12.611	12.1778	14.4645	13.3434	13.4946	11.9055		0.0468416	6.29385	13.0156	3.17035	4.1054	--
	AAAGCACTTAAAGAGTTA	DIA	2.07307	1.97744	1.8292	2.67055	0	0	0	0	0	0	0	0	0	0		2.13757	0	0	1.06878	0	DIA
	GAAGCTCTCAAAGAACTA	--	1.98025	5.69907	3.04105	0.949529	0.0682838	0.0343355	0.0372413	8.40405	7.69944	7.22899	8.07347	9.27442	9.48439	8.67881		2.91747	0.0466202	8.40622	1.48205	5.67203	--
393	TATAGATACACCCCCAC	--	0.237217	0.0507035	0.04573	0	10.3245	7.55382	4.81343	18.9289	19.1131	19.5335	18.9983	18.0715	16.412	16.6044		0.0834127	7.56392	18.2374	3.82367	4.76961	--
	CACAGATACAGCCCCAC	DIA	4.24929	4.42134	2.75523	3.99989	0	0	0	0.176001	0.183528	0.194237	0.185723	0.170486	0.169743	0.239651		3.85644	0	0.188481	1.92822	0.0977489	DIA
	TAAAGATACGGTCCCAT	DIA	2.68159	6.45962	4.34435	1.42429	0	0.0228904	0	13.3057	12.8557	12.6761	11.1871	11.7976	12.2109	12.8214		3.72747	0.00763012	12.4078	1.86755	6.64388	DIA
315	CAGAGAGCAATATCTA	--	2.78473	6.57117	4.03568	1.12757	6.5689	2.24325	2.09482	29.7354	28.0011	26.3655	26.4491	28.1074	26.7982	27.2176		3.62979	3.63566	27.5249	3.63272	7.57694	--
	TAGAGAACAGTACCTG	DIA	3.89862	4.62416	3.14394	4.23728	0	0	0	0.132001	0.244704	0.152011	0.120173	0.227314	0.180352	0.299564		3.976	0	0.193731	1.988	0.0974505	DIA
	CAGAGAGCAATATCTG	--	0.422866	1.43998	1.93209	0.902053	4.93009	6.67254	3.40758	3.34402	3.22485	3.36959	3.47411	3.01191	3.26755	3.53486		1.17425	5.0034	3.31813	3.08882	1.07424	--
Note: numbers represent the number of matching reads per million to a given haplotype

### Sheet: haplotypes
61	FHET	ORF9_CDS	567	TCCGCCTGGGAGGCCGATAGTCTCAGACTGCGATAGCGAATCATATCGAACGGCAGAATTC	TCCGCCTGGGAGGCCCATAGTTTCAGACTGCGATAGCGAATCGTATCGAACGGCAGAATTC,CCCTCCAGGGAGACCGATCGTATCGGACTGTGGAAGTGAATCGCATCAAACAGCAGGATTT,CCCTCCAGGGAGACCGATCGTATCGGACTGTGGGAGCGAATCGTATCAAACAGCAGAATTT
29	FDIA	ORF9_CDS	450	CATTAATGCAAAGCAGAAATCTTACCTGC	TATCAATGCTAAACAGAAAACCTACCTGG,TATTAATGCTAAACAGAAATCTTACCTGC
22	FDIA	ORF9_CDS	1281	AAAACACACATATGCGGGCCTT	CAGACACACCTATGCTGGCCTG,AAAGCACACATATGCGGGCCTG,AAAACACACATATGCGGGCCTG
22	FDIA	ORF9_CDS	855	CCAATTGTTAGAGATTAATTTA	TCAATTGTTAGAAATAAACCTT,TAAATTATTAGAAATAAACTTA,TCAATTGTTAGAGATTAATTTA
19	FDIA	ORF9_CDS	1596	CAAAAGAAATAAAAACCTG	TAAAAGGAACAAAAACCTG,CAAAAGGAATAAGAACCTA
18	FDIA	ORF9_CDS	235	GAAGCTCTCAAAGAACTT	AAAGCACTTAAAGAGTTA,GAAGCTCTCAAAGAACTA
17	FDIA	ORF9_CDS	393	TATAGATACACCCCCAC	CACAGATACAGCCCCAC,TAAAGATACGGTCCCAT
16	FDIA	ORF9_CDS	315	CAGAGAGCAATATCTA	TAGAGAACAGTACCTG,CAGAGAGCAATATCTG
13	FDIA	ORF9_CDS	1704	TAGGAACAGATTT	AAAGAACAAATTC,AAGGAACAGATTT
13	FDIA	ORF9_CDS	915	CCAAATCAAGGGT	GCAGATAAAAGGA
13	FDIA	ORF9_CDS	672	CATCAAGGACACT	TATCAAAGACACC,CATCAAGGACACC
13	FDIA	ORF9_CDS	126	GGGCTCTCTCCCC	TAACTCCCTCCCT,TAACTCTCTTCCT,TAACTCTCTCCCT
12	FHET	ORF9_CDS	265	AACATTGTCATT	AGTATTGTGATT,GATATTGTGATC,AATATTGTCATT
12	FDIA	ORF9_CDS	1000	AAGTCTTGCAGG	GAGTCATGCAGC,GAGTCTTGCAGG,AAGTCGTGCAGG
12	FDIA	ORF9_CDS	514	CTGCTCCCTAAG	TTGCTCCCGAAA,TTGCTCCCCAAG
11	FDIA	ORF9_CDS	1511	GCTTTGTTCAT	ACTTTGTGCAC,GCTTCGTTCAT
11	FDIA	ORF9_CDS	1436	GCTTCCTAGAC	ACTTCCTTGAG
10	FDIA	ORF9_CDS	1257	TTTATTCAAG	CTTATTTAAA,TTTATTCAAA
9	FDIA	ORF9_CDS	1834	TTGACCCGT	CTTACCCGC
8	FDIA	ORF9_CDS	1104	AAACACTT	TAACACAC
7	FHET	ORF9_CDS	354	TAATGAA	CAATGAG,TAATGAT
7	FHET	ORF9_CDS	165	GGACCTA	AGACCTG,GGACCTG
7	FDIA	ORF9_CDS	1860	TAACATC	CAATATT,TAACATT
7	FDIA	ORF9_CDS	1818	AACGGGA	GACGGGT
7	FDIA	ORF9_CDS	1644	GCCTCTA	ACCTTTG
7	FDIA	ORF9_CDS	963	AAACATC	CAACATT
7	FDIA	ORF9_CDS	216	CCTAAAT	CCTAAGC
6	FDIA	ORF9_CDS	1321	CGATTT	AGATTC
6	FDIA	ORF9_CDS	426	GGAGGC	AGCGGA,AGATGA
5	FDIA	ORF9_CDS	777	TATAG	CATAA
5	FDIA	ORF9_CDS	636	TTATT	CTATC
5	FDIA	ORF9_CDS	348	GCTAT	ACTAC,ATTAT
4	FHET	ORF9_CDS	1158	TGAT	CGAC,CGAT
4	FDIA	ORF9_CDS	1995	GATT	AATA
4	FDIA	ORF9_CDS	1560	ATCC	GTCT
4	FDIA	ORF9_CDS	939	CAAA	AAAG
4	FDIA	ORF9_CDS	543	AAAG	GAAA,AAAA
4	FDIA	ORF9_CDS	381	CACC	TACC
4	FDIA	ORF9_CDS	303	TGTT	AGTC
4	FDIA	ORF9_CDS	18	AAAA	GAAG,GAAA
3	FDIA	ORF9_CDS	205	CCC	ACT
3	FDIA	ORF9_CDS	159	TTC	CTT
3	FDIA	ORF9_CDS	34	GTT	ATC
2	FDIA	ORF9_CDS	843	CA	TC
2	FDIA	ORF9_CDS	440	AA	GG
1	FHET	ORF9_CDS	1845	C	T
1	FHET	ORF9_CDS	1783	A	T
1	FHET	ORF9_CDS	1553	C	T
1	FHET	ORF9_CDS	1179	C	A
1	FHET	ORF9_CDS	1098	G	A
1	FHET	ORF9_CDS	816	G	A
1	FHET	ORF9_CDS	507	G	A
1	FDIA	ORF9_CDS	1941	T	G
1	FDIA	ORF9_CDS	1932	C	T
1	FDIA	ORF9_CDS	1887	G	A
1	FDIA	ORF9_CDS	1875	A	T
1	FDIA	ORF9_CDS	1664	C	T
1	FDIA	ORF9_CDS	1581	G	A
1	FDIA	ORF9_CDS	1576	C	T
1	FDIA	ORF9_CDS	1539	C	T
1	FDIA	ORF9_CDS	1500	T	C
1	FDIA	ORF9_CDS	1488	T	A
1	FDIA	ORF9_CDS	1470	G	T
1	FDIA	ORF9_CDS	1413	C	T
1	FDIA	ORF9_CDS	1311	C	T
1	FDIA	ORF9_CDS	1221	A	G
1	FDIA	ORF9_CDS	1202	C	A
1	FDIA	ORF9_CDS	1182	C	T
1	FDIA	ORF9_CDS	1071	G	T
1	FDIA	ORF9_CDS	1065	C	T
1	FDIA	ORF9_CDS	888	C	T
1	FDIA	ORF9_CDS	801	T	A
1	FDIA	ORF9_CDS	753	T	C
1	FDIA	ORF9_CDS	717	T	G
1	FDIA	ORF9_CDS	531	T	C
1	FDIA	ORF9_CDS	501	A	G
1	FDIA	ORF9_CDS	498	G	A
1	FDIA	ORF9_CDS	487	T	A
1	FDIA	ORF9_CDS	480	T	C
1	FDIA	ORF9_CDS	148	G	A
1	FDIA	ORF9_CDS	84	A	G,T
